# Microbial habitability of early Mars lacustrine environments sustained by iron redox cycling

**DOI:** 10.1101/2021.09.07.459191

**Authors:** Rachel A. Moore, Christopher E. Carr

## Abstract

Several studies have reported new data on the estimated compositions of chemical components at Gale crater; however, there is still a lack of information regarding potential past support of biomass and detectable biomarkers of ancient life. In this study we evaluate microbial habitability of early Mars constrained by the recently reconstructed water chemistry at Gale. The modeled community is based on Fe-metabolizing bacteria with the ability to utilize solid-phase iron oxides (e.g., magnetite) as an electron source or sink. Our results illustrate the plausibility of a sustained community in Gale Lake and provides suggestions for future modelled and laboratory-based studies to further evaluate the past habitability of Mars, biosignatures and their preservation potential, and hidden metabolic potential.

**One Sentence Summary:** This work provides an existence proof of habitability on early Mars and demonstrates modeling processes by which the habitability of extraterrestrial environments can be explored quantitatively.
