## Supplemental file 4 for "Microbial habitability of early Mars lacustrine environments sustained by iron redox cycling"

### Sheet: Sheet1
Measurement	Value	Units	Source
Soil density	3000	kg/m3	https://www.nature.com/articles/s41467-019-12871-6
Lake soil area volume assuming 1 m thick	20000000000	m3	https://www.nature.com/articles/s41467-019-12871-6
Lake soil area volume assuming 10 m thick	200000000000	m3	https://www.nature.com/articles/s41467-019-12871-6
Soil mass in total lake area assuming 1 m thickness	60000000000000	kg	Calculation
Soil mass in total lake area assuming 10 m thickness	600000000000000	kg	Calculation
Water mass in lake	3000000000000000	kg	https://www.nature.com/articles/s41467-019-12871-6
Photic zone (100 m)	2000000000000	m3
Farnesyl diphosphate molar mass	382.326	g/mol
Farnesyl diphosphate produced in lake	0.01	mmol/L	Model
Farnesyl diphosphate per liter lake	0.00382326	g/L	Calculation
Total Farnesyl in lake	1.14698e+13	g/lake	Calculation
Farnesyl per kg soil (1 m thick)	0.191163	g/kg	Calculation
Farnesyl per kg soil (10 m thick)	0.0191163	g/kg	Calculation
